# Heterogenous impairment of α-cell function in type 2 diabetes is linked to cell maturation state

**DOI:** 10.1101/2021.04.08.435504

**Authors:** Xiao-Qing Dai, Joan Camunas-Soler, Linford JB Briant, Theodore dos Santos, Aliya F Spigelman, Emily M. Walker, Rafael Arrojo e Drigo, Austin Bautista, Robert C. Jones, James Lyon, Aifang Nie, Nancy Smith, Jocelyn E Manning Fox, Seung K Kim, Patrik Rorsman, Roland W Stein, Stephen R Quake, Patrick E MacDonald

## Abstract

In diabetes, glucagon secretion from pancreatic α-cells is dysregulated. We examined α-cells from human donors and mice using combined electrophysiological, transcriptomic, and computational approaches. Rising glucose suppresses α-cell exocytosis by reducing P/Q-type Ca^2+^ channel activity, and this is disrupted in type 2 diabetes (T2D). Upon high-fat-feeding of mice, α-cells shift towards a ‘β-cell-like’ electrophysiologic profile in concert with an up-regulation of the β-cell Na^+^ channel isoform *Scn9a* and indications of impaired α-cell identity. In human α-cells we identify links between cell membrane properties and cell surface signalling receptors, mitochondrial respiratory complex assembly, and cell maturation. Cell type classification using machine learning of electrophysiology data demonstrates a heterogenous loss of ‘electrophysiologic identity’ in α-cells from donors with T2D. Indeed, a sub-set of α-cells with impaired exocytosis is defined by an enrichment in progenitor markers suggesting important links between α-cell maturation state and dysfunction in T2D.

**Key findings:**

- α-cell exocytosis is suppressed by glucose-dependent inhibition of P/Q-type Ca^2+^ currents
- Dysfunction of α-cells in type 2 diabetes is associated with a ‘β-cell-like’ electrophysiologic signature
- Patch-seq links maturation state, the mitochondrial respiratory chain, and cell surface receptor expression to α-cell function
- α-cell dysfunction occurs preferentially in cells enriched in endocrine lineage markers
