## Supplementary material for "Heterogenous impairment of α-cell function in type 2 diabetes is linked to cell maturation state": Suppl Table 1

### Sheet: Figure 1
Supplementary Table 1. Human donors included in the study, by Figure
Donors used in Figure 1, Panels B and C
DonorID	Age (years)	Sex	BMI	HbA1c	T2D (Y/N)	Diabetes Duration (if known)	Cold Ischemic Time (h)
H1934	57	Female	51.1	6	N		10.5
R159	60	Male	30.4	5.5	N		2
R164	44	Female	30.8	6	N		9.3
R167	84	Female	21.1	no data	N		7.3
R168	44	Male	24.0993	5.4	N		14.1
H1940	26	Male	31.6	5.9	N		11.75
H1946	58	Male	28.2	5.9	N		15
H1957	35	Female	23.1	not done	N		4.75
H1964	48	Male	30.2	5.7	N		10.75
R170	49	Male	38.6	6.5	Y	3	11.3
R171	72	Female	27.5	7.4	Y		17
R173	77	Male	35.7	6.7	Y	4	11.3
R191	54	Male	30.6228	6.6	Y	10	14
R192	63	Male	26.8745	no data	Y	15	13.25
R201	69	Male	32.2	6.7	Y (U)*		18.75
Donors used in Figure 1, Panel D
DonorID	Age (years)	Sex	BMI	HbA1c	T2D (Y/N/U)	Diabetes Duration (if known)	Cold Ischemic Time (h)
R176	55	Male	23.6111	5.8	N		13.5
R177	28	Male	23.3887	no data	N		13
H1983	25	Male	20.8	5.2	N		13
H1985	56	Female	21.2	5.6	N		14.25
R200	65	Male	27.1	5.1	N		17.5
H2055	62	Male	28.7	6.4	N		12.75
H2060	78	Female	31.5	5.6	N		12.5
Donors used in Figure 1, Panel E
DonorID	Age	Sex	BMI	HbA1c	T2D (Y/N/U)	Diabetes Duration (if known)	Cold Ischemic Time (h)
H1991	54	Female	22	6.1	N		11.75
H2056	51	Male	24.4	5	N		14.75
H2071	57	Female	34.3	6.6	N		9.75
R221	44	Male	30.4832	5.3	N		6.25
R226	30	Female	32.2934	4.9	N		18.6
Donors used in Figure 1, Panel F
DonorID	Age	Sex	BMI	HbA1c	T2D (Y/N/U)	Diabetes Duration (if known)	Cold Ischemic Time (h)
R176	55	Male	23.6111	5.8	N		13.5
R177	28	Male	23.3887	no data	N		13
H1983	25	Male	20.8	5.2	N		13
H1985	56	Female	21.2	5.6	N		14.25
R200	65	Male	27.1	5.1	N		17.5
H2055	62	Male	28.7	6.4	N		12.75
H2060	78	Female	31.5	5.6	N		12.5
R198	47	Female	29.7	5.4	Y	10	12.5
R201	69	Male	32.2	6.7	Y(U)*		18.75
R213	57	Male	23.1405	6.7	Y	22	16
R349	63	Male	39.6	5.7	Y	10	12.5
R386	43	Female	35.8	no data	Y	17	15.5
*U - undiagnosed
Donors beginning with R### from the Alberta Diabetes Institute IsletCore (www.isletcore.ca)
Donors beginning with H#### from the University of Alberta Clinical Iselt Transplantation Program
Donors beginning with AG##### from the Allegheny Health Network

### Sheet: Figure 3
Supplementary Table 1. Human donors included in the study, by Figure
Donors used in Figure 3, Panels B-I
DonorID	Age (years)	Sex	BMI	HbA1c	T2D (Y/N/U)	Diabetes Duration (if known)	Cold Ischemic Time (h)
R229	22	Female	23.0078	5.3	N		2
R231	41	Female	37.128	6.8	Y	0.5	18
R232	66	Female	18.5	6.1	N		13.8
R233	76	Female	19.2744	6	N		10.5
R234	50	Female	31.7287	5.7	N		16.3
R235	53	Female	24.4646	5.7	N		15
R237	61	Male	19.6763	5.9	N		22.5
R238	52	Male	26.0524	5.7	N		22.5
R239	24	Female	22	5.5	N		11.5
R240	55	Female	30.914	6.9	Y	2	13
R242	46	Male	20.1092	5.9	N		13
R243	39	Male	27.143	5.8	N		9
R244	48	Female	30.4	7.5	Y	3	11.5
R246	65	Female	39.2	5.8	N		18.75
R247	72	Male	23.8933	no data	N		16
R252	26	Female	25.4028	5	N		11
R253	57	Male	25.5965	5	N		14.3
R256	23	Male	32.5	5.4	N		12.6
R259	45	Female	33.125	6.4	Y	4	12
R260	73	Female	26.9	6.2	N		11.5
R263	71	Male	38.2716	7.6	Y	9	20
R264	44	Male	33.771	5.7	N		11
R269	14	Male	21.5	no data	N		16
R346	27	Male	24.6	5.7	N		12
R347	57	Male	27.9	6.3	Y	8	11
R348	43	Female	16.4	5.7	N		15.5
R353	69	Male	22.7	no data	N		13
AGJU173	52	Female	29.2	9.9	Y (U)		11.1
H2280	53	Female	20.8	5.7	N		13
H2296	52	Female	29.2	5.2	N		4.3
R2289	62	Female	19.1	5.7	N		14.2
*U - undiagnosed
Donors beginning with R### from the Alberta Diabetes Institute IsletCore (www.isletcore.ca)
Donors beginning with H#### from the University of Alberta Clinical Iselt Transplantation Program
Donors beginning with AG##### from the Allegheny Health Network

### Sheet: Figures 5 and 6
Supplementary Table 1. Human donors included in the study, by Figure
Donors used in Figure 5 (panels A-C) and Figure 6 (panels A,B,D)									Donors used in Figure 5 (panels D,E) and Figure 6 (panels C,E,F)									Donors used in Figure 5 (panel F)
DonorID	Age (years)	Sex	BMI	HbA1c	T2D (Y/N/U)	Diabetes Duration (if known)	Cold Ischemic Time (h)		DonorID	Age (years)	Sex	BMI	HbA1c	T2D (Y/N/U)	Diabetes Duration (if known)	Cold Ischemic Time (h)		DonorID	Age (years)	Sex	BMI	HbA1c	T2D (Y/N/U)	Cold Ischemic Time (h)
R229	22	Female	23.0078	5.3	N		2		R229	22	Female	23.0078	5.3	N		2		R387	53	Female	31	5.6	N	17.5
R230	58	Male	29.4118	6.2	N		24		R230	58	Male	29.4118	6.2	N		24		R388	45	Male	33.8	5.3	N	13
R231	41	Female	37.128	6.8	Y	0.5	18		R231	41	Female	37.128	6.8	Y	0.5	18		R389	65	Female	24.4	5.5	N	14.25
R232	66	Female	18.5	6.1	N		13.8		R232	66	Female	18.5	6.1	N		13.8		R398	51	Female	25.4		N	13
R233	76	Female	19.2744	6	N		10.5		R233	76	Female	19.2744	6	N		10.5		R399	47	Male	40.3	5.5	N	6
R234	50	Female	31.7287	5.7	N		16.3		R234	50	Female	31.7287	5.7	N		16.3		R400	68	Male	26	4.9	N	15
R235	53	Female	24.4646	5.7	N		15		R235	53	Female	24.4646	5.7	N		15
R237	61	Male	19.6763	5.9	N		22.5		R237	61	Male	19.6763	5.9	N		22.5
R238	52	Male	26.0524	5.7	N		22.5		R238	52	Male	26.0524	5.7	N		22.5
R239	24	Female	22	5.5	N		11.5		R239	24	Female	22	5.5	N		11.5
R240	55	Female	30.914	6.9	Y	2	13		R240	55	Female	30.914	6.9	Y	2	13
R241	65	Male	21.83	9.9	Y	25	19		R241	65	Male	21.83	9.9	Y	25	19
R242	46	Male	20.1092	5.9	N		13		R242	46	Male	20.1092	5.9	N		13
R243	39	Male	27.143	5.8	N		9		R243	39	Male	27.143	5.8	N		9
R244	48	Female	30.4	7.5	Y	3	11.5		R244	48	Female	30.4	7.5	Y	3	11.5
R246	65	Female	39.2	5.8	N		18.75		R246	65	Female	39.2	5.8	N		18.75
R247	72	Male	23.8933	no data	N		16		R247	72	Male	23.8933	no data	N		16
R252	26	Female	25.4028	5	N		11		R252	26	Female	25.4028	5	N		11
R253	57	Male	25.5965	5	N		14.3		R253	57	Male	25.5965	5	N		14.3
R256	23	Male	32.5	5.4	N		12.6		R256	23	Male	32.5	5.4	N		12.6
R257	56	Male	30.2	7.3	Y (U)		19		R257	56	Male	30.2	7.3	Y (U)		19
R259	45	Female	33.125	6.4	Y	4	12		R259	45	Female	33.125	6.4	Y	4	12
R260	73	Female	26.9	6.2	N		11.5		R260	73	Female	26.9	6.2	N		11.5
R263	71	Male	38.2716	7.6	Y	9	20		R263	71	Male	38.2716	7.6	Y	9	20
R264	44	Male	33.771	5.7	N		11		R264	44	Male	33.771	5.7	N		11
R269	14	Male	21.5	no data	N		16		R269	14	Male	21.5	no data	N		16
R305	60	Male	21	5.6	N		10		R308	20	Male	19.8	5.5	N		15.25
R306	22	Female	21.1	5.3	N		15		R335	25	Male	24.6	4.9	N		12
R308	20	Male	19.8	5.5	N		15.25		R336	73	Female	31.1	5.4	N		12
R309	47	Female	27.4	5.5	N		11		R338	30	Male	25.5	5.3	N		12.5
R313	41	Male	29	5.5	N		11.25		R341	42	Male	30	no data	N		15.75
R314	31	Female	30.3	5	N		14.75		R342	35	Male	25.1	5.5	N		12
R318	54	Male	20.5	5	N		16		R346	27	Male	24.6	5.7	N		12
R319	68	Male	27.8	5	N		25		R347	57	Male	27.9	6.3	Y	8	11
R321	25	Female	31.6	4.5	N		14.5		R348	43	Female	16.4	5.7	N		15.5
R323	60	Female	24.9	5.1	N		14.5		R349	63	Male	39.6	5.7	Y	10	12.5
R324	58	Male	36.6	5.1	N		15.75		R352	64	Female	20.4	5.3	N		14.5
R325	50	Male	30.3	no data	N		20		R353	69	Male	22.7	no data	N		13
R328	48	Male	22.7	5.2	N		12		AGAH468	43	Male	37.3	7	Y	5.5	12.05
R331	68	Male	28.5	no data	Y		15.5		AGAL381	52	Female	21.9	7	Y	10	12.08
R332	64	Male	29.6	4.8	N		3		AGJU173	52	Female	29.2	9.9	Y (U)		11.1
R333	23	Male	24	5	N		10		H2280	53	Female	20.8	5.7	N		13
R334	50	Female	31.2	5.8	N		19		H2294	38	Male	35.5	6	N		10.9
R335	25	Male	24.6	4.9	N		12		H2296	52	Female	29.2	5.2	N		4.3
R336	73	Female	31.1	5.4	N		12		H2289	62	Female	19.1	5.7	N		14.2
R338	30	Male	25.5	5.3	N		12.5
R340	36	Male	23.3	5.3	N		12.5
R341	42	Male	30	no data	N		15.75
R342	35	Male	25.1	5.5	N		12
R344	59	Male	27.8	5.5	N		11.5
R345	66	Male	29.3	6.3	Y	12	4
R346	27	Male	24.6	5.7	N		12
R347	57	Male	27.9	6.3	Y	8	11
R348	43	Female	16.4	5.7	N		15.5
R349	63	Male	39.6	5.7	Y	10	12.5
R352	64	Female	20.4	5.3	N		14.5
R353	69	Male	22.7	no data	N		13
R354	75	Male	30.2	5.2	N		15
R355	79	Male	23.5	5.2	N		18
R358	58	Male	32.5	5.4	N		3
AGAH468	43	Male	37.3	7	Y	5.5	12.05
AGAL381	52	Female	21.9	7	Y	10	12.08
AGJU173	52	Female	29.2	9.9	Y (U)		11.1
H2280	53	Female	20.8	5.7	N		13
H2294	38	Male	35.5	6	N		10.9
H2296	52	Female	29.2	5.2	N		4.3
H2289	62	Female	19.1	5.7	N		14.2
*U - undiagnosed
Donors beginning with R### from the Alberta Diabetes Institute IsletCore (www.isletcore.ca)
Donors beginning with H#### from the University of Alberta Clinical Iselt Transplantation Program
Donors beginning with AG##### from the Allegheny Health Network

### Sheet: Figure 7
Supplementary Table 1. Human donors included in the study, by Figure
Donors used in Figure 7 (panels A,C-E)
DonorID	Age (years)	Sex	BMI	HbA1c	T2D (Y/N/U)	Diabetes Duration (if known)	Cold Ischemic Time (h)
R229	22	Female	23.0078	5.3	N		2
R230	58	Male	29.4118	6.2	N		24
R231	41	Female	37.128	6.8	Y	0.5	18
R232	66	Female	18.5	6.1	N		13.8
R233	76	Female	19.2744	6	N		10.5
R234	50	Female	31.7287	5.7	N		16.3
R235	53	Female	24.4646	5.7	N		15
R237	61	Male	19.6763	5.9	N		22.5
R238	52	Male	26.0524	5.7	N		22.5
R239	24	Female	22	5.5	N		11.5
R240	55	Female	30.914	6.9	Y	2	13
R241	65	Male	21.83	9.9	Y	25	19
R242	46	Male	20.1092	5.9	N		13
R243	39	Male	27.143	5.8	N		9
R244	48	Female	30.4	7.5	Y	3	11.5
R246	65	Female	39.2	5.8	N		18.75
R247	72	Male	23.8933	no data	N		16
R252	26	Female	25.4028	5	N		11
R253	57	Male	25.5965	5	N		14.3
R256	23	Male	32.5	5.4	N		12.6
R257	56	Male	30.2	7.3	Y (U)		19
R259	45	Female	33.125	6.4	Y	4	12
R260	73	Female	26.9	6.2	N		11.5
R263	71	Male	38.2716	7.6	Y	9	20
R264	44	Male	33.771	5.7	N		11
R269	14	Male	21.5	no data	N		16
R308	20	Male	19.8	5.5	N		15.25
R335	25	Male	24.6	4.9	N		12
R336	73	Female	31.1	5.4	N		12
R338	30	Male	25.5	5.3	N		12.5
R341	42	Male	30	no data	N		15.75
R342	35	Male	25.1	5.5	N		12
R346	27	Male	24.6	5.7	N		12
R347	57	Male	27.9	6.3	Y	8	11
R348	43	Female	16.4	5.7	N		15.5
R349	63	Male	39.6	5.7	Y	10	12.5
R352	64	Female	20.4	5.3	N		14.5
R353	69	Male	22.7	no data	N		13
AGAH468	43	Male	37.3	7	Y	5.5	12.05
AGAL381	52	Female	21.9	7	Y	10	12.08
AGJU173	52	Female	29.2	9.9	Y (U)		11.1
H2280	53	Female	20.8	5.7	N		13
H2294	38	Male	35.5	6	N		10.9
H2296	52	Female	29.2	5.2	N		4.3
H2289	62	Female	19.1	5.7	N		14.2
Donors used in Figure 7 (Panel B)
DonorID	Age (years)	Sex	BMI	HbA1c	T2D (Y/N/U)	Diabetes Duration (if known)	Cold Ischemic Time (h)
R237	61	Male	19.6763	5.9	N		22.5
R238	52	Male	26.0524	5.7	N		22.5
R252	26	Female	25.4028	5	N		11
R253	57	Male	25.5965	5	N		14.3
*U - undiagnosed
Donors beginning with R### from the Alberta Diabetes Institute IsletCore (www.isletcore.ca)
Donors beginning with H#### from the University of Alberta Clinical Iselt Transplantation Program
Donors beginning with AG##### from the Allegheny Health Network
